# Phosphoregulation of HORMA domain protein HIM-3 promotes asymmetric synaptonemal complex disassembly in meiotic prophase in *C. elegans*

**DOI:** 10.1101/2020.07.01.182063

**Authors:** Aya Sato-Carlton, Chihiro Nakamura-Tabuchi, Xuan Li, Hendrik Boog, Madison K Lehmer, Scott C Rosenberg, Consuelo Barroso, Enrique Martinez-Perez, Kevin D Corbett, Peter Mark Carlton

## Abstract

In the two cell divisions of meiosis, diploid genomes are reduced into complementary haploid sets through the discrete, two-step removal of chromosome cohesion, a task carried out in most eukaryotes by protecting cohesion at the centromere until the second division. In eukaryotes without defined centromeres, however, alternative strategies have been innovated. The best-understood of these is that used by the nematode *Caenorhabditis elegans*, where upon division of the chromosome into two segments or arms by the single off-center crossover, several chromosome-associated proteins or post-translational modifications become specifically partitioned to either the short or long arm, where they affect the timing of cohesion loss through as-yet unknown mechanisms. Here, we investigate the meiotic axis HORMA-domain protein HIM-3 and show that it becomes phosphorylated at its C-terminus, within the conserved “closure motif” region bound by the related HORMA-domain proteins HTP-1 and HTP-2. Binding of HTP-2 is abrogated by phosphorylation of the closure motif in *in vitro* assays, strongly suggesting that *in vivo* phosphorylation of HIM-3 likely modulates the hierarchical structure of the chromosome axis. Phosphorylation of HIM-3 only occurs on synapsed chromosomes, and similarly to previously-described phosphorylated proteins of the synaptonemal complex, becomes restricted to the short arm after designation of crossover recombination sites. Regulation of HIM-3 phosphorylation status is required for timely disassembly of synaptonemal complex central elements from the long arm, and is also required for proper timing of HTP-1 and HTP-2 dissociation from the short arm. Phosphorylation of HIM-3 thus plays a role in establishing the identity of short and long arms, thereby contributing to the robustness of the two-step chromosome segregation.
