## Supplemental Table 1 for "Phosphoregulation of HORMA domain protein HIM-3 promotes asymmetric synaptonemal complex disassembly in meiotic prophase in *C. elegans*"

### Sheet: Sheet1
Table S1: list of HIM-3-derived phosphopeptides found with counts from mass spectrometry
S*, T*, Y* indicate phosphoserine, phosphothreonine, and phosphotyrosine.
Phosphosite(s)	Peptide	Count	More detailed information	Manual inspection of MS/MS peaks for Count 1 peptides
274, 282	IS*RDSPYGLS*QGITK	1	sheet 2	highly confident annotation
277, 282	ISRDS*PYGLS*QGITK	12
279, 282	ISRDSPY*GLS*QGITK	1	sheet 3	highly confident annotation
282	DSPYGLS*QGITK	1	sheet 4	highly confident annotation
