## Supplemental Table 2 for "Phosphoregulation of HORMA domain protein HIM-3 promotes asymmetric synaptonemal complex disassembly in meiotic prophase in *C. elegans*"

### Sheet: Sheet1
Reagent or Recource	Source	Identifier	Antibody dilution
Primary Antibodies
rabbit-anti-ICP-1	PMID: 11402065		1/500
rabbit-anti-HTP-1	PMID: 18923085		1/500
chicken-anti-HTP-3	PMID: 16360034		1/500
guinea pig-anti-SYP-1	PMID: 29222184		1/100
rabbit-anti-SYP-1phos	PMID: 29222184		1/100
guinea pig-anti-HIM-3phos (S277phos S282phos)	This study		1/50 or 1/100
mouse-anti-FLAG	Sigma-Aldrich	Cat#F1804, lot# SLBD6976	1/250 or 1/500
mouse-anti-GFP	Roche	Cat#12600500	1/500
rabbit-anti-panHIM-3	NOVUS	Cat#53470002	1/500
goat-anti-SYP-1	PMID: 22018922		1/500
Bacterial strains
pph-4 RNAi-L4440 in HT115	PMID: 29222184	N/A
L4440 in HT115	PMID: 11178279	N/A
Chemicals, Peptides and Recombinant Proteins
DAPI (4',6-Diamidino-2-phenylindole Dihydrochloride)	Nacalai	cat# 11034-56
Recombinant Cas9 protein	UC Berkeley QB3 Macrolab	https://macrolab.qb3.berkeley.edu/cas9-nls-purified-protein/
Nuclease-free Duplex Buffer	IDT	Cat#11-01-03-01
him-3 unphosphorylated peptide for FP assay FITC-(Ahx)RISRDSPYGLSQGITK-COOH	This study	Scrum (https://www.scrum-net.co.jp/)
him-3 S282A peptide for FP assay: FITC‒Ahx‒RISRDSPYGLAQGITK-COOH	This study	Scrum (https://www.scrum-net.co.jp/)
him-3 Y279phos_S282phos peptide for FP assayFITC-(Ahx)RISRDSP(pY)GL(pS)QGITK-COOH	This study	Scrum (https://www.scrum-net.co.jp/)
him-3 S282phos peptide for FP assay FITC-(Ahx)RISRDSPYGL(pS)QGITK-COOH	This study	Eurofin (www.eurofinsgenomics.jp)
him-3 Y279phos peptide for FP assay : FITC-(Ahx)RISRDSP(pY)GLSQGITK-COOH	This study	Eurofin (www.eurofinsgenomics.jp)
HIM-3phos antibody antigen peptide : NH2-C+RISRD(pS)PYGL(pS)QGITK-COOH	This study	Eurofin (www.eurofinsgenomics.jp)
HIM-3 unphosphorylated peptide for phos-speific antibody purification NH2-C+RISRDSPYGLSQGITK-COOH	This study	Scrum (https://www.scrum-net.co.jp/)
Experimental models: Organisms/Strains
N2 wild type	PMID: 4366476	WB strain ID 00000001
fq24[htp-1::FLAG] IV	This study	ATG285
him-3(icm83[S282A]) IV	This study	PMC415
him-3(icm104[S282D]) IV	This study	PMC577
him-3(icm88[Y279F S282A)] IV	This study	PMC472
him-3 (icm92[S277A Y279F S282A]) IV	This study	PMC510
him-3 (icm102[S282A]); fq24[htp-1::FLAG] IV	This study	PMC556
him-3 (icm99[S282E]); fq24[htp-1::FLAG] IV	This study	PMC543
him-3 (icm100[S277A Y279F S282A]); fq24[htp-1::FLAG] IV	This study	PMC553
meIs8 [pie-1p::GFP::cosa-1 + unc-119(+)] II	PMID: 22464324	AV630
bcIs39[lim-7p::ced-1::GFP + lin-15(+)] V	PMID: 14711411	MD701
him-3(icm83[S282A]) ; bcIs39[lim-7p::ced-1::GFP + lin-15(+)] V	This study	PMC504
him-3(icm88[Y279F S282A)] ; bcIs39[lim-7p::ced-1::GFP + lin-15(+)] V	This study	PMC502
syp-1(icm85[T452A])/nT1(qls 51) (IV; V)	This study	PMC496
plk-2(ok1936)/hT2[bli-4(e937) let-?(q782) qls48](I;III)	PMID: 23173093	RB1583
him-3(icm106[S277A]) IV	This study	PMC505
atm-1(gk186) I; him-3(icm106[S277A])/nT1; atl-1(tm853) V/nT1[unc-?(n754) let-? qIs50] (IV;V)	This study	PMC604
Oligonucleotides
syp-1(T452A) genotyping primer fw ATGGCAGCCAAGCAGAAACATG	This study	Synthesized by Eurofin
syp-1(T452A) genotyping primer rev gtggaaggcgtgcattgtgt	This study	Synthesized by Eurofin
him-3 genotyping primer fw TGTTTTCAGCGGAATCGACACG	This study	Synthesized by Eurofin
him-3 genotyping primer rev TTTAACACCCAGCCAACAGTGC	This study	Synthesized by Eurofin
syp-1 T452A CRISPR crRNA1 ACGAGTTCGTTTCAACGGTC	This study	Synthesized by Eurofin
syp-1 T452A CRISPR crRNA2 TTTCAACGGTCTGGTAGCTG	This study	Synthesized by Eurofin
him-3 CRISPR crRNA1 GAGACCGTAAGGGGAATCTC	This study	Synthesized by IDT
him-3 CRISPR crRNA2 TGCCCTGACTGAGACCGTAA	This study	Synthesized by IDT
syp-1(T452A) homology template for CRISPR GTAGAAGTTACTCCAGTACACCGACAAGTGTCTCATGATGTATTCTCGGCGCCATTGATGACGAGCGCACCACTTACtGCtGCcACtAGACCGTTGAAACGAACTCGTGCGGCCGATCGTCTTAAAACGAGAGCCGAAGCTCATACTGCAGATGTTCGCCGAAAGAGAGGAGGGAAGAAATAATGTGTGTGTGGGGAAGA	This study	Synthesized by IDT
him-3 (S282A) homology template for CRISPR GACTTCGATCTGGATAAAACGACCACACTCAATCCAAATATGTCAATCATGGCAAACCAATCGAAAAGGAAGGGACGAATTTCtAGAGATtCtCCTtaCGGTCTCGCTCAaGGCATTACGAAGAAGAATAAGGACTAGTCGAAAAGTTTTCACTCATGTGCAATGTTTCTCTTGTTTTATATTTTTAGCCATTG	This study	Synthesized by IDT
him-3 (S282D) homology template for CRISPR AAGCAAGACTTCGATCTGGATAAAACGACCACACTCAATCCAAATATGTCAATCATGGCAAACCAATCGAAAAGGAAGGGACGAATTTCtAGAGATTCtCCTTACGGTCTCgacCAaGGCATTACGAAGAAGAATAAGGACTAGTCGAAAAGTTTTCACTCATGTGCAATGTTTCTCTTGTTTTATATTTTTAGCCATTG	This study	Synthesized by IDT
him-3 (S282E) homology template for CRISPR CAAGACTTCGATCTGGATAAAACGACCACACTCAATCCAAATATGTCAATCATGGCAAACCAATCGAAAAGGAAGGGACGAATTTCtAGAGATTCtCCTTACGGTCTCgagCAaGGCATTACGAAGAAGAATAAGGACTAGTCGAAAAGTTTTCACTCATGTGCAATGTTTCTCTTGTTTTATATTTTTAGCCATTGTTT	This study	Synthesized by IDT
him-3 (S277A Y279F S282A) homology template for CRISPR AGCAAGACTTCGATCTGGATAAAACGACCACACTCAATCCAAATATGTCAATCATGGCAAACCAATCGAAAAGGAAGGGACGAATTTCtAGAGATgCtCCTTtCGGTCTCgcTCAaGGCATTACGAAGAAGAATAAGGACTAGTCGAAAAGTTTTCACTCATGTGCAATGTTTCTCTTGTTTTATATTTTTAGCCATTGT	This study	Synthesized by IDT
him-3 (Y279F S282A) homology template for CRISPR GACTTCGATCTGGATAAAACGACCACACTCAATCCAAATATGTCAATCATGGCAAACCAATCGAAAAGGAAGGGACGAATTTCtAGAGATTCtCCTTtCGGTCTCgcTCAaGGCATTACGAAGAAGAATAAGGACTAGTCGAAAAGTTTTCACTCATGTGCAATGTTTCTCTTGTTTTATATTTTTAGCCATTG	This study	Synthesized by IDT
Alt-R® CRISPR-Cas9 tracrRNA	IDT	cat# 1072532
dpy-10 crRNA GCTACCATAGGCACCACGAG	PMID: 25161212	Synthesized by IDT
dpy-10(cn64) homology template for CRISPR 5'-cacttgaacttcaatacggcaagatgagaatgactggaaaccgtaccgcATgCggtgcctatggtagcgga gcttcacatggcttcagaccaacagcct	PMID: 25161212	Synthesized by IDT
Softwares and Algorithms
Chromatic­shift	PMID: 29222184	https://github.com/pmcarlton/deltavisionquant
softWoRx suite	Applied Precision/GE Healthcare	N/A
OMERO	PMID: 26223880	https://www.openmicroscopy.org/omero/
Priism	PMID: 8742723	https://msg.ucsf.edu
X11	N/A	https://www.xquartz.org
Prism6	GraphPad	https://www.graphpad.dom/scientific-software/prism
